# DNASE1L3 surveils mitochondrial DNA on the surface of distinct mammalian cells

**DOI:** 10.1101/2025.10.05.680464

**Authors:** Jennifer Porat, Valentina Poli, Karim Almahayni, Benson M. George, Francisca Nathália de Luna Vitorino, Li Yi, Carolina Bras Costa, Yitong Zhou, Andrew Crompton, Hongxiu Wen, Leon Zheng, Peter K. Gregersen, Suneet Agarwal, Benjamin A. Garcia, Yixuan Xie, Leonhard Möckl, Ivan Zanoni, Kim R. Simpfendorfer, Ryan A. Flynn

## Abstract

The extracellular space is a critical environment for discriminating self versus non-self nucleic acids and initiating the appropriate immune responses through signaling cascades to relay information about extracellular nucleic acids. Here, we provide evidence that oxidized mitochondrial DNA is tethered to the surface of select mammalian cells through cell surface proteins and heparan sulfate proteoglycans. We demonstrate that cell surface DNA accumulates in large clusters that partially overlap with domains enriched in RNA binding proteins. Finally, we show that human and murine B cell surfaces contain DNA that can be cleared by the secreted nuclease DNASE1L3, and that patients with a *DNASE1L3* missense variant associated with increased risk for autoimmune disease harbor increased levels of surface DNA on B and T cells. Taken together, this work expands the scope of cell surface nucleic acid biology and provides a mechanistic link between cell surface molecules and DNA targeting in autoimmune disease.
