## Supplementary material for "DNASE1L3 surveils mitochondrial DNA on the surface of distinct mammalian cells": Table S4

### Sheet: Sheet1
ATAC-See Tn5 oligos
Oligo	Sequence
Tn5ME-A-AF647	/5Alex647N/TCGTCGGCAGCGTCAGATGTGTATAAGAGACAG
Tn5ME-B-AF647	/5Alex647N/GTCTCGTGGGCTCGGAGATGTGTATAAGAGACAG
Tn5ME-A-biotin	/5Biosg/TCGTCGGCAGCGTCAGATGTGTATAAGAGACAG
Tn5ME-B-biotin	/5Biosg/GTCTCGTGGGCTCGGAGATGTGTATAAGAGACAG
Tn5MErev	/5phos/CTGTCTCTTATACACATCT
ATAC-Seq PCR amplification
Oligo	Sequence
Nextera i701	CAAGCAGAAGACGGCATACGAGATCGAGTAATGTCTCGTGGGCTCGG
Nextera i702	CAAGCAGAAGACGGCATACGAGATTCTCCGGAGTCTCGTGGGCTCGG
Nextera i703	CAAGCAGAAGACGGCATACGAGATAATGAGCGGTCTCGTGGGCTCGG
Nextera i704	CAAGCAGAAGACGGCATACGAGATGGAATCTCGTCTCGTGGGCTCGG
Nextera i705	CAAGCAGAAGACGGCATACGAGATTTCTGAATGTCTCGTGGGCTCGG
Nextera i706	CAAGCAGAAGACGGCATACGAGATACGAATTCGTCTCGTGGGCTCGG
Nextera i501	AATGATACGGCGACCACCGAGATCTACACTATAGCCTTCGTCGGCAGCGTC
